# Screening autism-associated environmental factors in differentiating human neural progenitors with fractional factorial design-based transcriptomics

**DOI:** 10.1101/2022.06.27.497311

**Authors:** Abishek Arora, Martin Becker, Cátia Marques, Marika Oksanen, Danyang Li, Francesca Mastropasqua, Michelle Evelyn Watts, Manish Arora, Anna Falk, Carsten Oliver Daub, Ingela Lanekoff, Kristiina Tammimies

**Affiliations:** Center of Neurodevelopmental Disorders (KIND), Centre for Psychiatry Research, Department of Women’s and Children’s Health, Karolinska Institutet, and Child and Adolescent Psychiatry, Stockholm Health Care Services, Stockholm County Council, Stockholm, Sweden; Astrid Lindgren Children’s Hospital, Karolinska University Hospital, Region Stockholm, Stockholm, Sweden; Department of Chemistry - BMC, Uppsala University, Uppsala, Sweden; Department of Environmental Medicine and Public Health, Icahn School of Medicine at Mount Sinai, New York, USA; Department of Neuroscience, Karolinska Institutet, Stockholm, Sweden; Lund Stem Cell Center, Division of Neurobiology, Department of Experimental Medical Science, Lund University, Lund, Sweden; Department of Biosciences and Nutrition, Karolinska Institutet, Stockholm, Sweden; Science for Life Laboratory, Stockholm, Sweden

## Abstract

Research continues to identify genetic variation, environmental exposures, and their mixtures underlying different diseases and conditions. There is a need for screening methods to understand the molecular outcomes of such factors. Here, we investigate a highly efficient and multiplexable, fractional factorial experimental design (FFED) to study six environmental factors and four human induced pluripotent stem cell line derived differentiating human neural progenitors. We showcase the FFED coupled with RNA-sequencing to identify the effects of low-grade exposures to these environmental factors and analyse the results in the context of autism spectrum disorder (ASD). We performed this after five-day exposures on differentiating human neural progenitors accompanied by a layered analytical approach and detected several convergent and divergent, gene and pathway level responses. We revealed significant upregulation of pathways related to synaptic function and lipid metabolism following lead and fluoxetine exposure, respectively. The lipid changes were validated using mass spectrometry-based metabolomics after fluoxetine exposure. Our study demonstrates that the FFED can be used for multiplexed transcriptomic analyses to detect relevant pathway-level changes in human neural development caused by low-grade environmental risk factors. Future studies will require multiple cell lines with different genetic backgrounds for characterising the effects of environmental exposures in ASD.
