## Supplementary material for "Screening autism-associated environmental factors in differentiating human neural progenitors with fractional factorial design-based transcriptomics": Table S1

### Sheet: A. FFED
	Table S1. Fractional factorial experiment design (FFED) and literature review of environmental risk factors for in-vitro concentrations and exposure duration. A. L8 orthogonal array with resolution III design based FFED.
	Cell Culture Vessel/ Well	Condition
		Lead (Pb)	Valproic acid (VPA)	Bisphenol A (BPA)	Ethanol (EtOH)	Fluoxetine hydrochloride (FH)	Zinc deficiency (Zn-)
	No. 1	0.0 µM	0.0 µM	0.0 µM	0.0 mM	0.0 µM	1.5 µM
	No. 2	0.0 µM	0.0 µM	0.0 µM	3.0 mM	3.0 µM	0.0 µM
	No. 3	0.0 µM	3.0 µM	3.0 µM	0.0 mM	0.0 µM	0.0 µM
	No. 4	0.0 µM	3.0 µM	3.0 µM	3.0 mM	3.0 µM	1.5 µM
	No. 5	3.0 µM	0.0 µM	3.0 µM	0.0 mM	3.0 µM	1.5 µM
	No. 6	3.0 µM	0.0 µM	3.0 µM	3.0 mM	0.0 µM	0.0 µM
	No. 7	3.0 µM	3.0 µM	0.0 µM	0.0 mM	3.0 µM	0.0 µM
	No. 8	3.0 µM	3.0 µM	0.0 µM	3.0 mM	0.0 µM	1.5 µM
	Two-way interactions	1	2	3	3	2	1
	Exposure Legend	Untreated	Treated

### Sheet: B.  Pb
	Table S1. Fractional factorial experiment design (FFED) and literature review of environmental risk factors for in-vitro concentrations and exposure duration. B. Lead (Pb).
	Model System	Cell Type	Exposure Concentration(s)	Duration	Reference	DOI
	Rat Primary Culture	Hippocampal Neurons	10 and 20 μg/ dL	Treatment at D10 for 7 days.	Rahman 2019	https://doi.org/10.1021/acs.chemrestox.8b00421
	Mouse Cell Line	P19 Neurospheres	1, 2, and 3 μM Lead Acetate	Exposure at experimental steps upto 72 hrs.	Mansel 2019	https://doi.org/10.1016/j.ntt.2019.01.005
	Human and Rat Cell Lines	Hippocampal Neurons	0, 0.001, 0.01, 0.1, 0.25, 0.5, 1, 10, 25, 50 or 100 μM Lead Acetate	Exposure upto 72 hrs.	Zhou 2018	https://doi.org/10.1016/j.ecoenv.2018.07.116
	Human ESCs	hNPCs	3 and 30μM Lead Acetate	Exposure from D0 to D26 neuronal expansion.	Jiang 2017	https://doi.org/10.1093/toxsci/kfx129
	Mouse Cell Line	GABAergic Interneurons	3.8 and 7.6 mmol/L Lead Acetate	Exposure upto 72 hrs.	Duan 2017	https://doi.org/10.1177/0748233717732902
	Human Cell Line	SH-SY5Y derived neurons	0, 5, 50, and 100 mM Lead Acetate	Exposure upto 48 hrs, harvested at 24 h, 48 h, 72 h, and 144 h	Bihaqi 2017	https://doi.org/10.1016/j.neuro.2017.07.029
	Human Cell Line	SH-SY5Y derived neurons	25𝜇M Lead Acetate	Exposure upto 24 hrs.	Ye 2016	https://doi.org/10.1016/j.neuro.2016.10.004
	Human Cell Line	SH-SY5Y derived neurons	10 μM to 1 mM Lead Acetate	Exposure upto 24 hrs.	Rogers 2016	https://doi.org/10.1111/jnc.13671
	Mouse Cell Line	Hippocampal Neurons	10 μM	Exposure upto 48 hrs.	Meng 2016	https://doi.org/10.3390/ijerph13040365
	Murine Cell Lines, Rat Primary Culture	PC12, BV2, C6 and RBE4 + Cortical neurons	0 to 100 μM	Exposure upto 48 hrs.	Wei 2014	https://doi.org/10.1016/j.tox.2014.08.012
	Human ESCs	hNPC derived Neurons	0.4 μM, 0.8 μM, 1.2 μM, 1.5 μM and 1.9 μM Lead Acetate	Exposure for 24 hrs to 19 days at different stages.	Senut 2014	https://doi.org/10.1093/toxsci/kfu028
	Rat Primary Culture	Hippocampal Neurons	0.1 and 1 μM Lead acetate	Exposure for 5 days (DIV 7 to 12)	Hu 2014	https://doi.org/10.1371/journal.pone.0101894
	Mouse ESCs	Glutamatergic Neurons	0.1 and 1 μM Lead acetate	Exposure for 72 hrs (DIV3).	Sanchez-Martin 2013	https://doi.org/10.1371/journal.pone.0080558
	Rat Primary Culture	Cotical Neurons	5 and 20 μM	Exposure upto 9 days.	Ishida 2013	https://doi.org/10.2131/jts.38.513
	Rat Primary Culture	Hippocampal Neurons	100 μmol/L Lead acetate	Exposure for 24 hours.	Fan 2013	https://doi.org/10.1016/j.tiv.2012.06.019
	Rat Primary Culture	Hippocampal Neurons	low exposure group (PbS NPs: 15 mg/kg) and high exposure group (PbS NPs: 30 mg/kg)	Impact on calcium homeostasis.	Cao 2013	https://doi.org/10.1016/j.jinorgbio.2013.05.008
	Human	PBMCs	0.08 μM, 0.4 μM, 2 μM, 10 μM and 50 μM Lead acetate	Exposure for 18 hrs.	Gillis 2012	https://doi.org/10.1186/1471-2164-13-344

### Sheet: C. BPA
	Table S1. Fractional factorial experiment design (FFED) and literature review of environmental risk factors for in-vitro concentrations and exposure duration. C. Bisphenol A (BPA).
	Model System	Cell Type	Exposure Concentration(s)	Duration	Reference	DOI
	Rat Primary Culture	Hippocampal Neurons	0.001, 0.01, 0.1, 1, and 10μM + DMSO	30 mins exposure only.	Zhong 2019	https://doi.org/10.1016/j.mce.2019.01.024
	Human Neurospheres	Glutamatergic Neurons from ESCs	0.1, 1, and 10 μM or 0.1% DMSO	72 hours normal culture , apoptosis culture 2 weeks.	Wang 2019	https://doi.org/10.1016/j.envint.2019.01.059
	Mouse Primary Culture and Cell Line	Hypothalamic Neurons	10 nM, 100 nM, 10 μM, 20 μM, 50 μM and 100 μM + EtOH and Water	8 hrs primary and 24 hrs cell line exposure.	Salehi 2019	https://doi.org/10.1016/j.mce.2018.08.009
	Mouse Cell Line	HT-22 Hippocampal Neurons	1 nM, 10 nM, 100 nM, 1 mM, 10 mM, and 100 mM or 0.1% DMSO	24 hours exposure (48 hours induces apoptosis).	Pang 2019	https://doi.org/10.1016/j.chemosphere.2019.03.177
	Mouse Primary Culture and Cell Line	Hypothalamic Neurons	100 μM BPA containing 0.05% ethanol	8 hrs primary and 24 hrs cell line exposure.	McIlwraith 2019	https://doi.org/10.1016/j.mce.2019.01.026
	Mouse Primary Culture and Cell Line	Hypothalamic Neurons	100 μM BPA containing 0.05% ethanol	8 hrs primary and 24 hrs cell line exposure.	Loganathan 2019	https://doi.org/10.1210/en.2018-00881
	Rat Primary Culture	Hippocampal Neurons	1, 10, 100, and 1000 nM + DMSO	D12 treated for 24 hrs.	Yang 2018	https://doi.org/10.1016/j.chemosphere.2017.12.086
	Mouse Primary Culture and Cell Line	Hypothalamic Neurons	100 μM BPA containing 0.05% ethanol	8 hrs primary and 24 hrs cell line exposure.	McIlwraith 2018	https://doi.org/10.3389/fnins.2018.00838
	Mouse Neurospheres	GABAergic neurons	0.1–100 nM + 0.1% DMSO	Exposure for 7 days.	Fukushima 2018	https://doi.org/10.1097/WNR.0000000000001021
	Human Cell Line	Fetal Brain VM NPCs - DA Neurons	10^16 and 10^10 M	Exposure over 3 days.	Fujiwara 2018	https://doi.org/10.3389/fendo.2018.00024
	Rat Primary Culture	Cortical Neurons	50, 100 and 200 mM	Exposure for 120 hrs.	Cho 2018	https://doi.org/10.1007/s12272-018-1077-4
	Human Cell Line	SH-SY5Y Cells	0, 2, 20, 200 and 2000 nM.	Exposure for 12 hrs.	Wang 2017	https://doi.org/10.1038/s41598-017-07544-7

### Sheet: D. VPA
	Table S1. Fractional factorial experiment design (FFED) and literature review of environmental risk factors for in-vitro concentrations and exposure duration. D. Valproic acid (VPA).
	Model System	Cell Type	Exposure Concentration(s)	Duration	Reference	DOI
	CHO cells, Human PM and Mouse Primary Cells	7PA2, Brain Extracts, Primary Neurons	10 mM	Exposure for 3 days.	Williams 2018	https://doi.org/10.1016/j.neuropharm.2017.09.031
	Mouse Primary Cells	NSCs	1mM	Exposure for 48 hrs.	Moon 2018	https://doi.org/10.1016/j.bbrc.2018.08.032
	Rat Primary Cells	Cortical Neurons and Astrocytes from Neurospheres	0.2 or 0.5 mM	Exposure 3 or 6 hrs.	Ko 2018	https://doi.org/10.4196/kjpp.2018.22.6.679
	Mouse Primary Cells	Dopaminergic Neurons	0.2–1.2 mM	Exposure upto 48 hrs.	Zhang 2017	https://doi.org/10.1155/2017/8124501
	Human Cell Line	SH-SY5Y derived neurons	3 mM	Exposure upto 8 hrs.	Li 2017	https://doi.org/10.3390/ijms18020315
	Rat Primary Cells	NPCs	0.5 mM	Exposed 3 hrs after subculture.	Kim 2017	https://doi.org/10.5607/en.2017.26.5.252
	Rat Primary Cells	MSCs Neurospehere	0.5 mM	Exposure upto 24 hrs.	Fila-Danilow 2017	https://doi.org/10.5604/01.3001.0010.3809
	Mouse Primary Cells and Human PM	Cortical Neurons and Brain Extracts	10 μM	Pre-treatment for 1 hr.	Williams 2016	https://doi.org/10.1016/j.neuropharm.2015.06.013
	Rat Primary Cells	ASCs	2 mM	Exposure upto 48 hrs.	Okubo 2016	https://doi.org/10.1538/expanim.15-0038
	Mouse Primary Cells	Embyronic Primary Cortex Cells (EPCs)	0.01 to 100 mM	Exposure for 15 mins.	Nissen 2016	https://doi.org/10.1016/j.biosystems.2016.04.009

### Sheet: E. EtOH
	Table S1. Fractional factorial experiment design (FFED) and literature review of environmental risk factors for in-vitro concentrations and exposure duration. E. Ethanol (EtOH).
	Model System	Cell Type	Exposure Concentration(s)	Duration	Reference	DOI
	Rat Primary Culture	Hippocampal Neurons	75 mM	Exposure upto 4 days.	Tomasini 2016	https://doi.org/10.1093/alcalc/agv094
	Rat Primary Culture	Hippocampal Neurons	80 mM	Ethanol maintained every 12 hrs.	Korkotian 2015	https://doi.org/10.1016/j.neuro.2015.01.005
	Rat Primary Culture	Cortical Neurons	0, 11, 33 or 66 mM	Exposure upto 24 hrs on D9.	Qiu 2012	https://doi.org/10.1016/j.micron.2011.08.010
	Rat Organotypic Slice	Purkinje Neurons	0, 12.5, 25, 50, or 100 mM	Changes after 3 mins of equilibration.	Ming 2006	https://doi.org/10.1111/j.1530-0277.2006.00167.x
	Rat Primary Culture	Glial and Neuronal Cells	450 nM to 45 mM (factor of 10)	Exposure upto 72 hrs.	Bingham 2004	https://doi.org/10.1016/j.alcohol.2003.12.003
	Rat Organotypic Slice	Preganglionic Neurons	100 mM	Exposure 15 to 50 mins per recording.	Lin 2003	https://doi.org/10.1038/sj.bjp.0705512
	Mouse Primary Culture	Cortical Neurons	50 mM	Exposure from D3.	Anji 2003	https://doi.org/10.1111/j.1749-6632.2003.tb07516.x
	Rat Primary Culture	Hippocampal Neurons	400 mg/dl	D0, D0.5, D1 and D6 onwards.	Lindsley 2002	https://doi.org/10.1016/s0741-8329(02)00279-3
	Rat Primary Culture	Hypothalamic Neurons	25.0 and 50.0 mM	Exposure upto 72 hrs.	Boyadjieva 1997	https://doi.org/10.1111/j.1530-0277.1997.tb03793.x
	Rat Primary Culture	Cerebellar Neurons	1 to 200 mM	Exposure upto 48 hrs.	Liesi 1997	https://doi.org/10.1002/(sici)1097-4547(19970601)48:5%3C439::aid-jnr5%3E3.0.co;2-f
	Avian Primary Culture	Dorsal Root Ganglion Neurons	500 mg/ dL, 1 g/ dL and 2 g/ dL	Exposure for 24 hrs.	Bradley 1995	https://doi.org/10.1111/j.1530-0277.1995.tb01623.x
	Rat Primary Culture	Cortical Neurons	100 mM	Exposure for 72 - 96 hrs.	Ahern 1994	https://doi.org/10.1016/0304-3940(94)90747-1
	Rat Primary Culture	Cerebellar Neurons	50, 75, 100, 150 and 200 mM	Exposure upto 7 days (cell death at >150 mM)	Zou 1993	https://doi.org/10.1016/0165-3806(93)90161-3
	Rat Organotypic Slice	Cerebellar Neurons	750 mM	Exposure <1 min.	Freund 1993	https://doi.org/10.1016/0304-3940(93)90844-b
	Rat Primary Culture	Cortical Neurons and Glia	30 mM	Exposure upto 15 days.	Ledig 1991	https://doi.org/10.1007/bf00974879
	Rat Primary Culture	Midbrain Neurons	26.6, 44.7 and 121.9 mM	Exposure for 5 days.	Acosta 1986	https://doi.org/10.1016/0378-4274(86)90160-8
	Mouse Primary Culture	Dorsal Root Ganglion Neurons	0.197. 0.359, 0.592 and 0.790 g %	Chronic ethanol exposure on neuronal activity.	Scott 1981	https://doi.org/10.1002/neu.480120407

### Sheet: F. FH
	Table S1. Literature review of environmental risk factors for in-vitro concentrations and exposure duration. F. Fluoxetine hydrochloride (FH).
	Model System	Cell Type	Exposure Concentration(s)	Duration	Reference	DOI
	Human Cell Lines	SK-HEP1 and Hep3B	0 - 40 µM	Treatment upto 48 hrs.	Chen 2019	https://doi.org/10.3390/ijms20030757
	Rat Primary Culture	Microglia	5 - 40 µM	Exposure for 24 hrs.	Dhami 2019	https://doi.org/10.1111/jnc.14661
	Mouse	MB Dopaminergic Neurons	1, 0.1, and 0.01 µM in DMSO	Exposure for 6 days.	Lupu 2018	https://doi.org/10.1124/mol.118.112342
	Human Cell Line	H295R	0.001, 0.002, 0.03, 0.1, 0.314, 1, 3.75, 7.5, 10 and 20 μM	Exposure for 48 hrs	Hansen 2017	https://doi.org/10.1016/j.tiv.2017.02.001
	Human Cell Line	SK-N-SH Cells	10 µg/ L	Exposure for 48 hrs	Kaushik 2016	https://doi.org/10.1186/s12864-016-2784-1
	Rat	Neurons	10 µM	Exposure for 24 hrs on 13th day of differentiation.	Borkowska 2015	https://doi.org/10.1016/j.ejps.2015.03.016
	Rat Primary Culture	Hippocampal Neurons	0.001, 0.01, 0.1, 1, 10, and 20 µM	Exposure for 24 hrs.	Hui 2015	https://doi.org/10.1093/ijnp/pyu099
	Murine Cell Line	BV2 Microglia	20, 60 µM	Exposure for 24 hrs.	Su 2015	https://doi.org/10.1016/j.neuroscience.2015.02.028
	Human	Adipose derived SCs	5, 10 and 20 µM	Exposure for 48 hrs.	Sun 2015	https://doi.org/10.3390/ijms160716655
	Human Primary Culture	Hepatocytes	0.1 µM - 5 µM	Exposure for 48 hrs.	Sager 2014	https://doi.org/10.1038/clpt.2014.50
	Rat Primary Culture	Neurospheres	1 µM	Treatment for upto 18 days.	Sousa-Ferreira 2014	https://doi.org/10.1371/journal.pone.0088917
	Rat Primary Culture	Neuronal-Microglial CC	10 µM	Treatment for 24 hours.	Dhami 2013	https://doi.org/10.1016/j.mcn.2013.07.006
	Human Primary Culture	Osteoclasts/blasts	1 µmol/ L to 10 µmol/L	Treatment for upto 14 days.	Hodge 2013	https://doi.org/10.1016/j.biopsych.2012.11.003
	Guinea Pig Primary Culture	Endothelial Cells	1 µM - 1 mM	Exposure for 15 and 60 mins.	Kapoor 2013	https://doi.org/10.1371/journal.pone.0056525
	Rat Brain Lysate	Lysate	1 µM	Treatment for 5 hrs.	Bundgaard 2012	https://doi.org/10.3109/00498254.2011.618953
	Mouse Primary Culture	Neurospheres	10 and 100 nM	Treatment for 5 days.	Chang 2012	https://doi.org/10.1016/j.neuint.2012.03.017
	Human Cell Line	MCF-7	7.6 - 129 µM	Exposure for 24 hrs.	Müller 2012	https://doi.org/10.1016/j.reprotox.2012.04.001
	Rat Ex-Vivo	Vascular Smooth Muscle	0.5 µM (also, 0.5 - 500 µM)	Treatment for 30 mins.	Ribback 2012	PMID: 22653897
	Mouse Cell Line	Dendritic Cells	0.1, 1 and 10 µM	Treatment for 24 hrs.	Branco-del-Almeida 2011	https://doi.org/10.1111/j.1574-695x.2011.00816.x
	Snail Primary Culture	Neurons	1, 3, 5 µg/ mL	Acute treatment or 24 hrs.	Getz 2011	https://doi.org/10.1111/j.1460-9568.2011.07757.x
	Mouse Primary Culture	Astrocytes/ Brain Slices	10 µM	Acute exposure.	Schipke 2011	https://doi.org/10.1016/j.jpsychires.2010.06.005
	Rat Primary Culture	Hippocampal Neurons	1 µM	Acute exposure.	Henkel 2010	https://doi.org/10.1111/j.1471-4159.2010.06795.x
	Mouse Cell Line 129fc-1	ESCs	0.3 and 1 µM	Exposure at day 4 and day 6.	Kusakawa 2010	https://doi.org/10.1002/jnr.22509
	Rat Primary Culture	Cerebellar NPCs	0.001, 0.01, 0.1, 1, 10, and 20 µM	Treatment for 72 hours.	Zusso 2008	https://doi.org/10.1016/j.bcp.2008.05.014
	Porcine Primary Culture	Choroid Plexus	0.3 and 30 µM	Exposure after 7 days.	Emerich 2007	https://doi.org/10.3727/000000007783464867
