## Supplementary material for "Screening autism-associated environmental factors in differentiating human neural progenitors with fractional factorial design-based transcriptomics": Table S8

### Sheet: A. Global
	Table S8. Mass spectrometry based metabolomics following fluoxetine (FH) exposure for 5 days in-vitro on differentiating human neural progenitors. A. Level I analysis of global effects.
	Metabolite	p Value	Adjusted p Value	Category
	Alanine	0.393029	0.52626	Amino Acid
	Arginine	0.501676	0.609729	Amino Acid
	Aspartic acid	0.598594	0.685347	Amino Acid
	FA 14:0	0.798253	0.829763	Fatty Acid
	FA 16:0	0.53938	0.635985	Fatty Acid
	FA 16:1	0.0450352	0.15277	Fatty Acid
	FA 18:0	0.328313	0.45503	Fatty Acid
	FA 18:1	5.66513e-05	0.00149182	Fatty Acid
	FA 18:2	0.00906914	0.0796069	Fatty Acid
	FA 20:0	0.908275	0.919919	Fatty Acid
	FA 20:1	0.187783	0.329663	Fatty Acid
	FA 20:2	0.000353356	0.00558302	Fatty Acid
	FA 20:3	0.000203203	0.00401326	Fatty Acid
	FA 20:4	0.348777	0.475058	Fatty Acid
	FA 22:4	0.166907	0.306642	Fatty Acid
	Glucose	0.151347	0.291619	Carbohydrate
	Glutamic acid	0.513433	0.614564	Amino Acid
	Glutamine	0.324242	0.45503	Amino Acid
	Lysine	0.290078	0.421645	Amino Acid
	Methionine	0.0244034	0.114266	Amino Acid
	PC 30:0	0.999059	0.999059	Phosphatidylcholine
	PC 30:1	0.243899	0.390985	Phosphatidylcholine
	PC 32:0	0.786102	0.828028	Phosphatidylcholine
	PC 32:1	0.111071	0.233417	Phosphatidylcholine
	PC 32:2	0.0797522	0.194891	Phosphatidylcholine
	PC 34:1	0.101667	0.223102	Phosphatidylcholine
	PC 34:2	0.0250742	0.114266	Phosphatidylcholine
	PC 34:3	0.0207219	0.109135	Phosphatidylcholine
	PC 34:4	0.11882	0.23467	Phosphatidylcholine
	PC 36:1	0.408233	0.53623	Phosphatidylcholine
	PC 36:2	0.06155	0.167671	Phosphatidylcholine
	PC 36:3	0.018086	0.102057	Phosphatidylcholine
	PC 36:4	0.0271865	0.114266	Phosphatidylcholine
	PC 36:5	0.00492983	0.0517511	Phosphatidylcholine
	PC 38:2	0.704655	0.757076	Phosphatidylcholine
	PC 38:3	0.209371	0.34459	Phosphatidylcholine
	PC 38:4	0.0483449	0.15277	Phosphatidylcholine
	PC 38:5	0.0461626	0.15277	Phosphatidylcholine
	PC 38:6	0.646086	0.7089	Phosphatidylcholine
	PC 40:4	0.255773	0.396198	Phosphatidylcholine
	PC 40:5	0.0910444	0.211544	Phosphatidylcholine
	PC 40:6	0.0683247	0.179922	Phosphatidylcholine
	PC 28:0	0.709159	0.757076	Phosphatidylcholine
	PC e 32:0	1.64113e-05	0.000648245	Phosphatidylcholine
	PC e 32:1	4.55326e-06	0.000359707	Phosphatidylcholine
	PE 32:1	0.829221	0.850759	Phosphatidylethanolamine
	PE 34:0	0.0591647	0.166929	Phosphatidylethanolamine
	PE 34:1	0.20173	0.339078	Phosphatidylethanolamine
	PE 34:2	0.0511531	0.155427	Phosphatidylethanolamine
	PE 36:1	0.482617	0.595731	Phosphatidylethanolamine
	PE 36:2	0.0953589	0.215239	Phosphatidylethanolamine
	PE 36:3	0.0126584	0.0909101	Phosphatidylethanolamine
	PE 36:4	0.000471855	0.00621276	Phosphatidylethanolamine
	PE 36:7	0.0722463	0.184112	Phosphatidylethanolamine
	PE 38:2	0.289749	0.421645	Phosphatidylethanolamine
	PE 38:3	0.112277	0.233417	Phosphatidylethanolamine
	PE 38:4	0.0165006	0.100273	Phosphatidylethanolamine
	PE 38:5	0.0289282	0.114266	Phosphatidylethanolamine
	PE 38:6	0.433787	0.543955	Phosphatidylethanolamine
	PE 40:3	0.1724	0.309536	Phosphatidylethanolamine
	PE 40:4	0.247459	0.390985	Phosphatidylethanolamine
	PE 40:5	0.0546245	0.159827	Phosphatidylethanolamine
	PE 40:6	0.192204	0.33009	Phosphatidylethanolamine
	PE e 34:2	0.0164723	0.100273	Phosphatidylethanolamine
	PE e 36:3	0.6114	0.690008	Phosphatidylethanolamine
	PE e 36:4	0.0275498	0.114266	Phosphatidylethanolamine
	PE e 36:5	0.29355	0.421645	Phosphatidylethanolamine
	PE e 38:4	0.0470019	0.15277	Phosphatidylethanolamine
	PE e 38:5	0.427302	0.543955	Phosphatidylethanolamine
	PE e 40:4	0.0114736	0.0906413	Phosphatidylethanolamine
	PE e 40:5	0.0342733	0.128933	Phosphatidylethanolamine
	Proline	0.591492	0.685347	Amino Acid
	Serine	0.00524062	0.0517511	Amino Acid
	SM 14:0	0.621438	0.691459	Sphingolipid
	SM 16:0	0.116512	0.23467	Sphingolipid
	Threonine	0.414051	0.53623	Amino Acid
	Tryptophan	0.161411	0.303606	Amino Acid
	Tyrosine	0.0814101	0.194891	Amino Acid
	Valine	0.277565	0.421645	Amino Acid

### Sheet: B. Non-ASD
	Table S8. Mass spectrometry based metabolomics following fluoxetine (FH) exposure for 5 days in-vitro on differentiating human neural progenitors. B. Level II analysis of clinical background effects in the non-ASD group.
	Metabolite	p Value	Adjusted p Value	Category
	Alanine	0.0824348	0.158838	Amino Acid
	Arginine	0.225624	0.317586	Amino Acid
	Aspartic acid	0.0119056	0.0436337	Amino Acid
	FA 14:0	0.41161	0.461389	Fatty Acid
	FA 16:0	0.77906	0.820609	Fatty Acid
	FA 16:1	0.267521	0.364382	Fatty Acid
	FA 18:0	0.628089	0.679713	Fatty Acid
	FA 18:1	0.0287013	0.077425	Fatty Acid
	FA 18:2	0.12101	0.217955	Fatty Acid
	FA 20:0	0.344765	0.400536	Fatty Acid
	FA 20:1	0.340893	0.400536	Fatty Acid
	FA 20:2	0.00386093	0.0217867	Fatty Acid
	FA 20:3	0.00169007	0.0134026	Fatty Acid
	FA 20:4	0.312521	0.400536	Fatty Acid
	FA 22:4	0.205706	0.300941	Fatty Acid
	Glucose	0.890608	0.916193	Carbohydrate
	Glutamic acid	0.0589316	0.122516	Amino Acid
	Glutamine	0.042714	0.10545	Amino Acid
	Lysine	NA	NA	Amino Acid
	Methionine	0.184061	0.274355	Amino Acid
	PC 30:0	0.721603	0.77036	Phosphatidylcholine
	PC 30:1	0.0531804	0.117613	Phosphatidylcholine
	PC 32:0	0.894576	0.916193	Phosphatidylcholine
	PC 32:1	0.0535957	0.117613	Phosphatidylcholine
	PC 32:2	0.0156908	0.0538946	Phosphatidylcholine
	PC 34:1	0.121393	0.217955	Phosphatidylcholine
	PC 34:2	0.0121512	0.0436337	Phosphatidylcholine
	PC 34:3	0.00528921	0.0245793	Phosphatidylcholine
	PC 34:4	0.141557	0.248512	Phosphatidylcholine
	PC 36:1	0.275809	0.369303	Phosphatidylcholine
	PC 36:2	0.0270413	0.0762951	Phosphatidylcholine
	PC 36:3	0.00507115	0.0245793	Phosphatidylcholine
	PC 36:4	0.0976396	0.183655	Phosphatidylcholine
	PC 36:5	0.0295027	0.077425	Phosphatidylcholine
	PC 38:2	0.216905	0.311555	Phosphatidylcholine
	PC 38:3	0.0772301	0.152529	Phosphatidylcholine
	PC 38:4	0.0473895	0.110111	Phosphatidylcholine
	PC 38:5	0.146786	0.250342	Phosphatidylcholine
	PC 38:6	0.433785	0.475959	Phosphatidylcholine
	PC 40:4	0.229144	0.317586	Phosphatidylcholine
	PC 40:5	0.026602	0.0762951	Phosphatidylcholine
	PC 40:6	0.339374	0.400536	Phosphatidylcholine
	PC 28:0	0.324473	0.400536	Phosphatidylcholine
	PC e 32:0	4.22698e-06	0.000333932	Phosphatidylcholine
	PC e 32:1	1.55085e-05	0.000612586	Phosphatidylcholine
	PE 32:1	0.175354	0.266496	Phosphatidylethanolamine
	PE 34:0	0.175415	0.266496	Phosphatidylethanolamine
	PE 34:1	0.00169653	0.0134026	Phosphatidylethanolamine
	PE 34:2	0.000166461	0.00328761	Phosphatidylethanolamine
	PE 36:1	0.00316889	0.0208619	Phosphatidylethanolamine
	PE 36:2	0.000567827	0.00640833	Phosphatidylethanolamine
	PE 36:3	0.000137481	0.00328761	Phosphatidylethanolamine
	PE 36:4	0.000466373	0.00640833	Phosphatidylethanolamine
	PE 36:7	0.326853	0.400536	Phosphatidylethanolamine
	PE 38:2	0.00349653	0.0212482	Phosphatidylethanolamine
	PE 38:3	0.0165352	0.0544283	Phosphatidylethanolamine
	PE 38:4	0.00496969	0.0245793	Phosphatidylethanolamine
	PE 38:5	0.000491141	0.00640833	Phosphatidylethanolamine
	PE 38:6	0.0452659	0.108364	Phosphatidylethanolamine
	PE 40:3	0.0587102	0.122516	Phosphatidylethanolamine
	PE 40:4	0.0100467	0.0396845	Phosphatidylethanolamine
	PE 40:5	0.0229634	0.0716297	Phosphatidylethanolamine
	PE 40:6	0.904596	0.916193	Phosphatidylethanolamine
	PE e 34:2	0.00721107	0.0299829	Phosphatidylethanolamine
	PE e 36:3	0.297688	0.391956	Phosphatidylethanolamine
	PE e 36:4	0.156375	0.252114	Phosphatidylethanolamine
	PE e 36:5	0.166733	0.263438	Phosphatidylethanolamine
	PE e 38:4	0.00263401	0.018917	Phosphatidylethanolamine
	PE e 38:5	0.00606543	0.0266205	Phosphatidylethanolamine
	PE e 40:4	0.3362	0.400536	Phosphatidylethanolamine
	PE e 40:5	0.000728893	0.00719782	Phosphatidylethanolamine
	Proline	0.359532	0.411638	Amino Acid
	Serine	0.030382	0.077425	Amino Acid
	SM 14:0	0.342287	0.400536	Sphingolipid
	SM 16:0	0.149773	0.250342	Sphingolipid
	Threonine	0.0654066	0.13249	Amino Acid
	Tryptophan	0.152106	0.250342	Amino Acid
	Tyrosine	0.0235743	0.0716297	Amino Acid
	Valine	0.414666	0.461389	Amino Acid

### Sheet: C. ASD
	Table S8. Mass spectrometry based metabolomics following fluoxetine (FH) exposure for 5 days in-vitro on differentiating human neural progenitors. C. Level II analysis of clinical background effects in the ASD group.
	Metabolite	p Value	Adjusted p Value	Category
	Alanine	0.338604	0.450145	Amino Acid
	Arginine	0.98151	0.983945	Amino Acid
	Aspartic acid	0.927813	0.951912	Amino Acid
	FA 14:0	0.197967	0.300758	Fatty Acid
	FA 16:0	0.125397	0.225144	Fatty Acid
	FA 16:1	0.009913	0.0435071	Fatty Acid
	FA 18:0	0.236243	0.352135	Fatty Acid
	FA 18:1	2.62299e-05	0.000788765	Fatty Acid
	FA 18:2	4.32969e-05	0.000855114	Fatty Acid
	FA 20:0	0.604343	0.712584	Fatty Acid
	FA 20:1	0.0074081	0.0418029	Fatty Acid
	FA 20:2	0.00486805	0.032048	Fatty Acid
	FA 20:3	0.00225978	0.0198358	Fatty Acid
	FA 20:4	0.140876	0.24194	Fatty Acid
	FA 22:4	0.123198	0.225144	Fatty Acid
	Glucose	0.0138383	0.057538	Carbohydrate
	Glutamic acid	0.836887	0.905672	Amino Acid
	Glutamine	0.196913	0.300758	Amino Acid
	Lysine	0.290623	0.4114	Amino Acid
	Methionine	0.055464	0.141344	Amino Acid
	PC 30:0	0.719299	0.789231	Phosphatidylcholine
	PC 30:1	0.291625	0.4114	Phosphatidylcholine
	PC 32:0	0.480731	0.593402	Phosphatidylcholine
	PC 32:1	0.16917	0.278425	Phosphatidylcholine
	PC 32:2	0.0171735	0.064605	Phosphatidylcholine
	PC 34:1	0.242517	0.354794	Phosphatidylcholine
	PC 34:2	0.0188218	0.0675875	Phosphatidylcholine
	PC 34:3	0.0043606	0.031317	Phosphatidylcholine
	PC 34:4	0.177913	0.286839	Phosphatidylcholine
	PC 36:1	0.64826	0.74221	Phosphatidylcholine
	PC 36:2	0.0771282	0.172538	Phosphatidylcholine
	PC 36:3	0.00875849	0.043245	Phosphatidylcholine
	PC 36:4	0.032425	0.0914848	Phosphatidylcholine
	PC 36:5	0.0848299	0.176357	Phosphatidylcholine
	PC 38:2	0.920571	0.951912	Phosphatidylcholine
	PC 38:3	0.078625	0.172538	Phosphatidylcholine
	PC 38:4	0.0319685	0.0914848	Phosphatidylcholine
	PC 38:5	0.181922	0.287436	Phosphatidylcholine
	PC 38:6	0.676169	0.763105	Phosphatidylcholine
	PC 40:4	0.112435	0.216644	Phosphatidylcholine
	PC 40:5	0.303251	0.417438	Phosphatidylcholine
	PC 40:6	0.0214022	0.0725414	Phosphatidylcholine
	PC 28:0	0.696149	0.774588	Phosphatidylcholine
	PC e 32:0	0.0611707	0.151015	Phosphatidylcholine
	PC e 32:1	0.0220379	0.0725414	Phosphatidylcholine
	PE 32:1	0.983945	0.983945	Phosphatidylethanolamine
	PE 34:0	0.133845	0.234973	Phosphatidylethanolamine
	PE 34:1	0.34915	0.452178	Phosphatidylethanolamine
	PE 34:2	1.41911e-05	0.000788765	Phosphatidylethanolamine
	PE 36:1	0.642972	0.74221	Phosphatidylethanolamine
	PE 36:2	0.00172366	0.0170211	Phosphatidylethanolamine
	PE 36:3	0.00101499	0.0133641	Phosphatidylethanolamine
	PE 36:4	0.0552023	0.141344	Phosphatidylethanolamine
	PE 36:7	0.16545	0.278096	Phosphatidylethanolamine
	PE 38:2	0.0657179	0.157325	Phosphatidylethanolamine
	PE 38:3	0.00354571	0.0280111	Phosphatidylethanolamine
	PE 38:4	0.00169234	0.0170211	Phosphatidylethanolamine
	PE 38:5	0.009554	0.0435071	Phosphatidylethanolamine
	PE 38:6	0.915556	0.951912	Phosphatidylethanolamine
	PE 40:3	0.0242558	0.0766482	Phosphatidylethanolamine
	PE 40:4	0.341882	0.450145	Phosphatidylethanolamine
	PE 40:5	0.0778159	0.172538	Phosphatidylethanolamine
	PE 40:6	0.0288694	0.0877187	Phosphatidylethanolamine
	PE e 34:2	0.122178	0.225144	Phosphatidylethanolamine
	PE e 36:3	0.585889	0.701291	Phosphatidylethanolamine
	PE e 36:4	0.0904041	0.183126	Phosphatidylethanolamine
	PE e 36:5	0.0166054	0.064605	Phosphatidylethanolamine
	PE e 38:4	0.000141542	0.00223636	Phosphatidylethanolamine
	PE e 38:5	0.849173	0.90655	Phosphatidylethanolamine
	PE e 40:4	0.00809672	0.0426427	Phosphatidylethanolamine
	PE e 40:5	2.99531e-05	0.000788765	Phosphatidylethanolamine
	Proline	0.567657	0.689922	Amino Acid
	Serine	0.107765	0.212835	Amino Acid
	SM 14:0	0.369762	0.471148	Sphingolipid
	SM 16:0	0.00674304	0.0409769	Sphingolipid
	Threonine	0.306474	0.417438	Amino Acid
	Tryptophan	0.051251	0.139615	Amino Acid
	Tyrosine	0.0827524	0.176357	Amino Acid
	Valine	0.430669	0.540046	Amino Acid

### Sheet: D. CTRLmale
	Table S8. Mass spectrometry based metabolomics following fluoxetine (FH) exposure for 5 days in-vitro on differentiating human neural progenitors. D. Level III analysis of cell line effects in CTRLMale.
		CTRLMale		p Value	Adjusted P Value
	Metabolite	Untreated (µM)	Treated (µM)
	Alanine	3.78036	7.23329	0.148022	0.255188
	Arginine	0.166376	0.40584	0.218754	0.320029
	Aspartic acid	1.80643	4.08887	0.0949006	0.218237
	FA 14:0	0.326342	0.245958	0.061525	0.213265
	FA 16:0	0.931919	0.763024	0.430919	0.500626
	FA 16:1	0.200058	0.19761	0.942033	0.979219
	FA 18:0	0.61921	0.566244	0.691838	0.748701
	FA 18:1	0.217977	0.369777	0.0893681	0.218237
	FA 18:2	0.0749057	0.0968907	0.59486	0.652693
	FA 20:0	0.000545619	0.000344671	0.771072	0.812196
	FA 20:1	0	0	NA	NA
	FA 20:2	0	0.027903	0.152701	0.255188
	FA 20:3	0	0.038368	0.105681	0.225643
	FA 20:4	0.156435	0.173434	0.462112	0.523234
	FA 22:4	0.000961273	0.0264383	0.156891	0.255188
	Glucose	3.93371	1.7623	0.155737	0.255188
	Glutamic acid	5.52322	10.8567	0.1232	0.232681
	Glutamine	2.62973	5.43127	0.12395	0.232681
	Lysine	0	0	NA	NA
	Methionine	0.122769	0.259978	0.366418	0.454433
	PC 30:0	0.789597	1.15928	0.393685	0.471229
	PC 30:1	0.201187	0.443236	0.0882634	0.218237
	PC 32:0	1.75445	2.43001	0.463625	0.523234
	PC 32:1	2.2258	4.69848	0.0863808	0.218237
	PC 32:2	0.390408	0.970896	0.0517528	0.213265
	PC 34:1	4.18047	7.61228	0.169631	0.258289
	PC 34:2	1.53774	3.73473	0.0564235	0.213265
	PC 34:3	0.269613	0.660975	0.0599032	0.213265
	PC 34:4	0.0296183	0.125591	0.0517838	0.213265
	PC 36:1	0.308233	0.454388	0.409297	0.482604
	PC 36:2	1.11834	2.44821	0.0735514	0.218237
	PC 36:3	0.535367	1.45229	0.0386275	0.213265
	PC 36:4	0.413954	0.862761	0.123996	0.232681
	PC 36:5	0.067853	0.248253	0.0397891	0.213265
	PC 38:2	0.013757	0.0236836	0.72404	0.772962
	PC 38:3	0.175989	0.429843	0.0854621	0.218237
	PC 38:4	0.361586	0.796611	0.0951704	0.218237
	PC 38:5	0.29894	0.690281	0.0900113	0.218237
	PC 38:6	0.0631069	0.197274	0.102086	0.224023
	PC 40:4	0.042528	0.122011	0.232583	0.327798
	PC 40:5	0.0541689	0.184055	0.024738	0.207883
	PC 40:6	0.0266633	0.169991	0.015766	0.17793
	PC 28:0	0.00086481	0.0334652	0.371872	0.454433
	PC e 32:0	0.00954348	0.142619	0.000515842	0.0203758
	PC e 32:1	0	0.156502	8.558e-05	0.00676082
	PE 32:1	0	0.0229141	0.236512	0.327798
	PE 34:0	0.058077	0	0.373901	0.454433
	PE 34:1	0.614937	1.58755	0.047121	0.213265
	PE 34:2	0.201564	0.997087	0.0126864	0.17793
	PE 36:1	0.834678	1.97309	0.091784	0.218237
	PE 36:2	0.65877	2.0653	0.0230541	0.207883
	PE 36:3	0.127046	0.730709	0.0110502	0.17793
	PE 36:4	0.0828711	0.618832	0.00462943	0.121908
	PE 36:7	0.368688	0.00395654	0.184894	0.275596
	PE 38:2	0.24553	0.880497	0.0620897	0.213265
	PE 38:3	0.280063	1.01068	0.0966873	0.218237
	PE 38:4	0.871555	2.21381	0.057118	0.213265
	PE 38:5	0.471585	1.6068	0.0149513	0.17793
	PE 38:6	0	0.234508	0.0866696	0.218237
	PE 40:3	0.00346735	0.218677	0.223053	0.320385
	PE 40:4	0.245746	0.748824	0.118712	0.232681
	PE 40:5	0.21837	0.670527	0.158281	0.255188
	PE 40:6	0.360365	0.774452	0.118552	0.232681
	PE e 34:2	0.0634056	0.450077	0.0701014	0.218237
	PE e 36:3	0	0.00511835	0.373901	0.454433
	PE e 36:4	0	0.170646	0.353307	0.454433
	PE e 36:5	0.208916	0.489517	0.323291	0.432882
	PE e 38:4	0.198201	0.921985	0.0263143	0.207883
	PE e 38:5	0.351711	1.17384	0.0407775	0.213265
	PE e 40:4	0	0	NA	NA
	PE e 40:5	0.154286	0.731011	0.0309359	0.213265
	Proline	0.634534	1.08064	0.170013	0.258289
	Serine	0.634966	1.97532	0.163979	0.258289
	SM 14:0	0.0319114	0.000818091	0.370346	0.454433
	SM 16:0	0.062121	0.216017	0.0602877	0.213265
	Threonine	1.18522	1.99037	0.256123	0.348857
	Tryptophan	0	0.00349724	0.126649	0.232681
	Tyrosine	0.127227	0.362796	0.133983	0.240561
	Valine	0.722515	0.86451	0.54613	0.607666

### Sheet: E. CTRLfemale
	Table S8. Mass spectrometry based metabolomics following fluoxetine (FH) exposure for 5 days in-vitro on differentiating human neural progenitors. E. Level III analysis of cell line effects in CTRLFemale.
		CTRLFemale		p Value	Adjusted P Value
	Metabolite	Untreated (µM)	Treated (µM)
	Alanine	6.56515	7.35811	0.269998	0.466229
	Arginine	0.165755	0.190307	0.843736	0.900746
	Aspartic acid	2.27298	4.31819	0.150117	0.348801
	FA 14:0	0.262639	0.294759	0.436486	0.556168
	FA 16:0	0.601112	0.844726	0.141306	0.348801
	FA 16:1	0.194809	0.39256	0.271475	0.466229
	FA 18:0	0.41831	0.543802	0.00847098	0.120447
	FA 18:1	0.272304	0.625651	0.098799	0.289079
	FA 18:2	0.0529512	0.191462	0.182747	0.383163
	FA 20:0	0	0.0172615	0.373901	0.523673
	FA 20:1	0	0.0256803	0.373901	0.523673
	FA 20:2	0	0.077321	0.0024539	0.0969289
	FA 20:3	0.00672631	0.0795851	0.00126212	0.0969289
	FA 20:4	0.176615	0.358057	0.383656	0.523673
	FA 22:4	0.0122425	0.0987132	0.359729	0.523673
	Glucose	5.42772	8.51378	0.647254	0.730472
	Glutamic acid	9.47883	11.0859	0.301921	0.486771
	Glutamine	3.11978	4.93951	0.334642	0.518366
	Lysine	0	0	NA	NA
	Methionine	0.118039	0.220673	0.472032	0.591913
	PC 30:0	1.23219	1.01402	0.0886724	0.280205
	PC 30:1	0.425957	0.509184	0.148979	0.348801
	PC 32:0	2.45717	1.89865	0.0427824	0.16899
	PC 32:1	4.14068	4.59011	0.260696	0.466229
	PC 32:2	0.835742	1.08986	0.0247203	0.120447
	PC 34:1	6.69012	7.019	0.580736	0.674678
	PC 34:2	2.95416	3.80576	0.0251772	0.120447
	PC 34:3	0.451655	0.633591	0.00991473	0.120447
	PC 34:4	0.032262	0.0320293	0.994697	1
	PC 36:1	0.370893	0.400227	0.552788	0.651794
	PC 36:2	2.09059	2.51945	0.084207	0.280205
	PC 36:3	0.954331	1.27534	0.0185735	0.120447
	PC 36:4	0.454674	0.49257	0.211851	0.418405
	PC 36:5	0.0517618	0.102408	0.243948	0.458854
	PC 38:2	0.00791299	0.0636764	0.281523	0.473198
	PC 38:3	0.437127	0.514373	0.290261	0.47772
	PC 38:4	0.510655	0.569136	0.16086	0.363083
	PC 38:5	0.35303	0.322815	0.240906	0.458854
	PC 38:6	0.0508282	0.0046501	0.254829	0.466229
	PC 40:4	0.119194	0.149813	0.667496	0.742707
	PC 40:5	0.107512	0.149715	0.491221	0.597023
	PC 40:6	0.0588231	0.00257678	0.131605	0.346561
	PC 28:0	0.000695918	0.00163384	0.62534	0.715969
	PC e 32:0	0.025225	0.131584	0.0132033	0.120447
	PC e 32:1	0.0315164	0.150246	0.0274435	0.120447
	PE 32:1	0.00188424	0.0791183	0.328766	0.518366
	PE 34:0	0.040838	0.00816927	0.428186	0.554536
	PE 34:1	0.956916	1.5568	0.0181276	0.120447
	PE 34:2	0.493391	1.05735	0.00628065	0.120447
	PE 36:1	1.05421	1.91062	0.0219874	0.120447
	PE 36:2	1.22159	2.32935	0.0139597	0.120447
	PE 36:3	0.249091	0.731648	0.0257946	0.120447
	PE 36:4	0.217676	0.537924	0.0879372	0.280205
	PE 36:7	0.274968	0.312955	0.870116	0.916522
	PE 38:2	0.514476	0.915086	0.025862	0.120447
	PE 38:3	0.658008	1.01837	0.106353	0.300066
	PE 38:4	0.990252	1.61554	0.0184409	0.120447
	PE 38:5	0.701565	1.2545	0.0143972	0.120447
	PE 38:6	0.0211464	0.0792009	0.385228	0.523673
	PE 40:3	0.137119	0.294941	0.189632	0.384126
	PE 40:4	0.343374	0.739958	0.0978489	0.289079
	PE 40:5	0.312354	0.60753	0.138953	0.348801
	PE 40:6	0.822059	0.474932	0.526898	0.630681
	PE e 34:2	0.261434	0.587986	0.0657193	0.235992
	PE e 36:3	0.00165719	0.00259152	0.776468	0.851958
	PE e 36:4	0.0920506	0.198658	0.388017	0.523673
	PE e 36:5	0.410082	0.521579	0.397726	0.523673
	PE e 38:4	0.612461	1.21296	0.0264322	0.120447
	PE e 38:5	0.624914	0.89169	0.0457858	0.172242
	PE e 40:4	0.00211033	0.153859	0.366862	0.523673
	PE e 40:5	0.296345	0.811384	0.0349086	0.145146
	Proline	1.05218	1.01745	0.922841	0.959269
	Serine	1.39755	2.94952	0.125173	0.340989
	SM 14:0	0.0249123	0.0178306	0.814315	0.881245
	SM 16:0	0.267043	0.288998	0.3967	0.523673
	Threonine	1.45991	1.9234	0.176982	0.383163
	Tryptophan	0	0	NA	NA
	Tyrosine	0.205937	0.403758	0.184306	0.383163
	Valine	1.17778	2.39397	0.484737	0.597023

### Sheet: F. ASDhnrnpu
	Table S8. Mass spectrometry based metabolomics following fluoxetine (FH) exposure for 5 days in-vitro on differentiating human neural progenitors. F. Level III analysis of cell line effects in ASDHNRNPU.
		ASDHNRNPU		p Value	Adjusted P Value
	Metabolite	Untreated (µM)	Treated (µM)
	Alanine	12.034	15.9871	0.23405	0.393404
	Arginine	0.446001	0.305068	0.476329	0.586006
	Aspartic acid	14.3229	14.9917	0.710384	0.768772
	FA 14:0	0.346846	0.40184	0.108857	0.277411
	FA 16:0	0.500575	0.610174	0.0928281	0.25063
	FA 16:1	0.293561	0.427255	0.0317879	0.149221
	FA 18:0	0.460524	0.517893	0.370779	0.523064
	FA 18:1	0.319026	0.699641	0.00264012	0.041714
	FA 18:2	0.12678	0.231855	0.00153421	0.0333856
	FA 20:0	0.0441195	0.022304	0.489572	0.586006
	FA 20:1	0.00099075	0.00645199	0.0154176	0.121799
	FA 20:2	0.0212945	0.104522	0.027591	0.149221
	FA 20:3	0.00209458	0.134685	0.000663055	0.0333856
	FA 20:4	0.592848	0.74	0.0105574	0.0975459
	FA 22:4	0.120023	0.150524	0.383485	0.526835
	Glucose	56.3752	28.028	0.032368	0.149221
	Glutamic acid	17.1693	18.249	0.664898	0.76126
	Glutamine	10.4501	12.7876	0.279062	0.420474
	Lysine	0.445315	9.28723	0.38679	0.526835
	Methionine	0.201488	0.413105	0.145643	0.306471
	PC 30:0	1.8197	1.80335	0.943707	0.994038
	PC 30:1	0.857223	1.11285	0.0889661	0.25063
	PC 32:0	2.83384	2.74317	0.70881	0.768772
	PC 32:1	6.66301	8.13608	0.198987	0.357272
	PC 32:2	1.59851	2.28943	0.0309625	0.149221
	PC 34:1	8.97537	10.2781	0.360909	0.523064
	PC 34:2	4.95358	6.89963	0.0584727	0.200841
	PC 34:3	0.856581	1.22135	0.0215812	0.139237
	PC 34:4	0.122464	0.170946	0.00361028	0.0475353
	PC 36:1	0.572851	0.649284	0.406036	0.534825
	PC 36:2	3.58128	4.45277	0.185668	0.341111
	PC 36:3	1.81195	2.54531	0.0652005	0.214618
	PC 36:4	0.756001	0.977077	0.155327	0.306471
	PC 36:5	0.143974	0.224065	0.243532	0.393797
	PC 38:2	0.22979	0.156248	0.0784471	0.242122
	PC 38:3	0.883388	1.05505	0.260894	0.412213
	PC 38:4	0.909177	1.1661	0.153533	0.306471
	PC 38:5	0.478972	0.797543	0.209587	0.367941
	PC 38:6	0.11177	0.146357	0.474408	0.586006
	PC 40:4	0.277369	0.348413	0.266902	0.413436
	PC 40:5	0.220105	0.271651	0.170131	0.320009
	PC 40:6	0.0945463	0.189059	0.0229124	0.139237
	PC 28:0	0.190969	0.216405	0.0556278	0.200841
	PC e 32:0	0.0645779	0.136249	0.119778	0.281429
	PC e 32:1	0.0725695	0.183946	0.0339998	0.149221
	PE 32:1	0.540064	0.34399	0.577224	0.670599
	PE 34:0	0.294179	0.00916582	0.129235	0.291703
	PE 34:1	2.61118	2.61076	0.998637	0.998637
	PE 34:2	1.82745	2.58225	0.00095664	0.0333856
	PE 36:1	5.18346	4.55501	0.155223	0.306471
	PE 36:2	4.3154	5.45108	0.0111128	0.0975459
	PE 36:3	1.09681	1.45397	0.0796858	0.242122
	PE 36:4	0.47171	0.46836	0.992013	0.998637
	PE 36:7	0.180814	0.186271	0.982706	0.998637
	PE 38:2	2.82976	2.67916	0.455419	0.586006
	PE 38:3	2.18996	2.52746	0.153484	0.306471
	PE 38:4	2.36601	3.08644	0.0856006	0.250461
	PE 38:5	2.04121	2.71472	0.0504021	0.199088
	PE 38:6	0.351637	0.198446	0.496993	0.586006
	PE 40:3	0.890426	1.05531	0.494202	0.586006
	PE 40:4	1.30235	1.52713	0.121121	0.281429
	PE 40:5	0.870961	1.03195	0.370349	0.523064
	PE 40:6	0.83477	1.01051	0.28209	0.420474
	PE e 34:2	0.650548	0.6303	0.929523	0.992329
	PE e 36:3	0.152054	0.0445346	0.496683	0.586006
	PE e 36:4	0.0613241	0.410023	0.225722	0.387653
	PE e 36:5	1.36129	0.941515	0.0581308	0.200841
	PE e 38:4	1.81059	2.50993	0.00984507	0.0975459
	PE e 38:5	2.01849	1.8001	0.69787	0.768772
	PE e 40:4	0.0138288	0.303959	0.114081	0.281429
	PE e 40:5	1.309	1.97225	0.00169041	0.0333856
	Proline	2.07658	2.09159	0.980124	0.998637
	Serine	1.43987	2.02873	0.244254	0.393797
	SM 14:0	0.213412	0.25249	0.0951761	0.25063
	SM 16:0	0.460061	0.701024	0.0462139	0.192153
	Threonine	3.8269	4.42472	0.406196	0.534825
	Tryptophan	0.0878238	0.231026	0.159055	0.306471
	Tyrosine	0.565927	0.813691	0.0186452	0.133906
	Valine	1.77206	1.97063	0.689506	0.768772

### Sheet: G. ASDcask
	Table S8. Mass spectrometry based metabolomics following fluoxetine (FH) exposure for 5 days in-vitro on differentiating human neural progenitors. G. Level III analysis of cell line effects in ASDCASK.
		ASDCASK		p Value	Adjusted P Value
	Metabolite	Untreated (µM)	Treated (µM)
	Alanine	18.7725	19.2231	0.769285	0.855965
	Arginine	0.500567	0.648242	0.49207	0.666358
	Aspartic acid	10.359	9.99617	0.658577	0.765111
	FA 14:0	0.303441	0.320911	0.524258	0.668007
	FA 16:0	0.452389	0.48597	0.517122	0.668007
	FA 16:1	0.336198	0.447731	0.196625	0.415645
	FA 18:0	0.386738	0.432402	0.35675	0.575682
	FA 18:1	0.330808	0.573318	0.00480141	0.0541873
	FA 18:2	0.153458	0.215362	0.0239419	0.126094
	FA 20:0	0.0379885	0.0366518	0.973735	0.982371
	FA 20:1	0	0.00296425	0.152433	0.409483
	FA 20:2	0.0419669	0.102925	0.165765	0.412247
	FA 20:3	0.0630787	0.118015	0.224717	0.432991
	FA 20:4	0.547673	0.585514	0.713297	0.813119
	FA 22:4	0.106725	0.130474	0.151948	0.409483
	Glucose	31.078	14.0261	0.000908733	0.0179475
	Glutamic acid	25.3644	25.4279	0.9619	0.982371
	Glutamine	12.3614	12.9054	0.619208	0.741174
	Lysine	0.962247	1.94738	0.199931	0.415645
	Methionine	0.209528	0.32617	0.364356	0.575682
	PC 30:0	1.39038	1.25606	0.535197	0.671121
	PC 30:1	0.753285	0.739987	0.893535	0.963989
	PC 32:0	2.30045	1.99491	0.396284	0.60116
	PC 32:1	5.7441	6.46652	0.492739	0.666358
	PC 32:2	1.6111	1.84902	0.295731	0.519172
	PC 34:1	7.80579	8.79134	0.49766	0.666358
	PC 34:2	4.50507	5.68158	0.198775	0.415645
	PC 34:3	0.834008	1.08709	0.1555	0.409483
	PC 34:4	0.107998	0.115076	0.828927	0.909517
	PC 36:1	0.643275	0.629454	0.912741	0.963989
	PC 36:2	2.93172	3.67135	0.234535	0.441149
	PC 36:3	1.65378	2.22093	0.120975	0.399347
	PC 36:4	0.675583	0.829348	0.105554	0.379036
	PC 36:5	0.105593	0.155461	0.150946	0.409483
	PC 38:2	0.129988	0.196508	0.212973	0.420621
	PC 38:3	0.816152	0.984809	0.278936	0.512464
	PC 38:4	0.848331	1.0755	0.20772	0.420621
	PC 38:5	0.423412	0.463503	0.559	0.690015
	PC 38:6	0.105902	0.0419022	0.136368	0.409483
	PC 40:4	0.2777	0.331792	0.40331	0.60116
	PC 40:5	0.228508	0.229419	0.982371	0.982371
	PC 40:6	0.10519	0.132407	0.432135	0.614387
	PC 28:0	0.130967	0.127685	0.915179	0.963989
	PC e 32:0	0.0458946	0.0947261	0.360841	0.575682
	PC e 32:1	0.0206025	0.0952382	0.172205	0.412247
	PE 32:1	0.327944	0.531378	0.334382	0.574265
	PE 34:0	0.0224028	0.0104337	0.653485	0.765111
	PE 34:1	2.76801	3.14724	0.18025	0.415645
	PE 34:2	1.92156	2.57704	0.0202223	0.122889
	PE 36:1	4.91701	5.89576	0.0234177	0.126094
	PE 36:2	4.51809	6.43368	0.0292317	0.135841
	PE 36:3	1.04132	1.80058	0.00591363	0.0583971
	PE 36:4	0.0337411	0.890378	3.80965e-05	0.00150481
	PE 36:7	0.633371	0	0.121321	0.399347
	PE 38:2	2.44386	3.78168	0.00240277	0.0379637
	PE 38:3	2.10707	3.40011	1.30947e-05	0.00103448
	PE 38:4	2.4956	3.28385	0.0191183	0.122889
	PE 38:5	2.02051	2.50947	0.188832	0.415645
	PE 38:6	0.258586	0.450645	0.575461	0.699407
	PE 40:3	0.808219	1.43966	0.0172907	0.122889
	PE 40:4	1.89778	2.14071	0.435515	0.614387
	PE 40:5	0.96744	1.36152	0.13608	0.409483
	PE 40:6	0.301179	0.903875	0.0158341	0.122889
	PE e 34:2	0.498391	1.04535	0.0283044	0.135841
	PE e 36:3	0	0.0253796	0.00292549	0.038519
	PE e 36:4	0.0176679	0.364093	0.358275	0.575682
	PE e 36:5	1.23664	0.433823	0.0922594	0.347071
	PE e 38:4	2.01474	2.98656	0.000466798	0.0122923
	PE e 38:5	1.95366	2.06495	0.720486	0.813119
	PE e 40:4	0.0197219	0.714306	0.0348021	0.152742
	PE e 40:5	1.45737	2.14119	0.0111855	0.0981835
	Proline	3.09621	3.67717	0.0806398	0.318527
	Serine	1.35765	1.98219	0.379949	0.588549
	SM 14:0	0.253116	0.160276	0.0586516	0.243867
	SM 16:0	0.479408	0.624713	0.167168	0.412247
	Threonine	4.91781	5.36365	0.413238	0.604552
	Tryptophan	0.0718756	0.154644	0.291006	0.519172
	Tyrosine	0.597869	0.600472	0.973132	0.982371
	Valine	1.3265	1.63301	0.511361	0.668007
